# Archaeal G-Quadruplexes: A Novel Model for Understanding Unusual DNA/RNA Structures Across the Tree of Life

**DOI:** 10.1101/2024.01.16.575881

**Authors:** Zackie Aktary, Kate Sorg, Anne Cucchiarini, Guglielmo Vesco, Dorian Noury, Rongxin Zhang, Thomas Jourdain, Daniela Verga, Pierre Mahou, Nicolas Olivier, Natalia Bohalová, Otilia Porubiaková, Václav Brázda, Marie Bouvier, Marta Kwapisz, Béatrice Clouet-d’Orval, Thorsten Allers, Roxane Lestini, Jean-Louis Mergny, Lionel Guittat

## Abstract

Archaea, a domain of microorganisms found in diverse environments including the human microbiome, represent the closest known prokaryotic relatives of eukaryotes. This phylogenetic proximity positions them as a relevant model for investigating the evolutionary origins of nucleic acid secondary structures such as G-quadruplexes (G4s), which play regulatory roles in transcription and replication. Although G4s have been extensively studied in eukaryotes, their presence and function in archaea remain poorly characterized. In this study, a genome-wide analysis of the halophilic archaeon Haloferax volcanii identified over 5, 800 potential G4-forming sequences. Biophysical validation confirmed that many of these sequences adopt stable G4 conformations in vitro. Using G4-specific detection tools and super-resolution microscopy, G4 structures were visualized in vivo in both DNA and RNA across multiple growth phases. Comparable findings were observed in the thermophilic archaeon Thermococcus barophilus. Functional analysis using helicase-deficient H. volcanii strains further identified candidate enzymes involved in G4 resolution. These results establish H. volcanii as a tractable archaeal model for G4 biology.
