## Supplemental Material for "Archaeal G-Quadruplexes: A Novel Model for Understanding Unusual DNA/RNA Structures Across the Tree of Life"

### Sheet: Results all
Name	NCBI_ID	Tags	Length	Nucleic count	GC count	GC %	Number of PQS	PQS frequency	PQS /1000-GC	result_count 1.2-1.4	result_count 1.4-1.6	result_count 1.6-1.8	result_count 1.8-2.0	result_count 2.0 and more	lenght 1.2-1,4	lenght 1.4-1.6	lenght 1.6-1.8	lenght 1.8-2.0	lenght 2.0 and more	lenght all	lenght %	frequency 1.2-1.4	frequency 1.4-1.6	frequency 1.6-1.8	frequency 1.8-2.0	frequency 2.0 and more	Coverage of the sequence by PQS (nt) 1.2-1.4	Coverage of the sequence by PQS (nt) 1.4-1.6	Coverage of the sequence by PQS (nt) 1.6-1.8	Coverage of the sequence by PQS (nt) 1.8-2.0	Coverage of the sequence by PQS (nt) 2.0 and more	Coverage of the sequence by PQS all (nt)	Coverage of the sequence by PQS all (%)
pHV1	NC_013968.1	pl1, Hv2, plasmid	85092	{'G': 23707, 'T': 18083, 'C': 23518, 'A': 19784}	47225	55.4988	68	0.799135	1.43992	68	0	0	0	0	1996	0	0	0	0	1996	2.3457	0.799135	0	0	0	0	1681	0	0	0	0	1681	1.97551
pHV2	NC_013965.1	Hv2, pl2, plasmid	6359	{'G': 1923, 'T': 1312, 'C': 1642, 'A': 1482}	3565	56.0623	10	1.57257	2.80505	10	0	0	0	0	275	0	0	0	0	275	4.32458	1.57257	0	0	0	0	183	0	0	0	0	183	2.87781
pHV3	NC_013964.1	Hv2, pl3, plasmid	437906	{'G': 144120, 'T': 75502, 'C': 142969, 'A': 75315}	287089	65.5595	605	1.38157	2.10736	603	1	1	0	0	17381	26	28	0	0	17435	3.98145	1.37701	0.0022836	0.0022836	0	0	13485	26	28	0	0	13511	3.08537
pHV4	NC_013966.1	Hv2, plasmid, pl4	635786	{'G': 197687, 'T': 119765, 'C': 194372, 'A': 123962}	392059	61.6652	723	1.13718	1.84411	712	11	0	0	0	20479	372	0	0	0	20851	3.27956	1.11987	0.0173014	0	0	0	16820	372	0	0	0	17037	2.67968
Chrom	NC_013967.1	Hv2, chromosome, chr1	2847757	{'G': 948250, 'T': 478740, 'C': 949455, 'A': 471312}	1897705	66.6386	4406	1.54718	2.32175	4337	64	5	0	0	124161	2035	143	0	0	126339	4.43644	1.52295	0.0224738	0.00175577	0	0	97840	2027	143	0	0	98929	3.47393
							5812			5730
STATISTICS
SUM			4012900		2627643	305.424	5812	6.43764	10.5182	5730	76	6	0	0	164292	2433	171	0	0	166896	18.3677	6.39154	0.0420588	0.00403936	0	0	130009	2425	171	0	0	131341	14.0923
CNT			5		5	5	5	5	5	5	5	5	5	5	5	5	5	5	5	5	5	5	5	5	5	5	5	5	5	5	5	5	5
AVG			802580		525529	61.0849	1162.4	1.28753	2.10364	1146	15.2	1.2	0	0	32858.4	486.6	34.2	0	0	33379.2	3.67355	1.27831	0.00841177	0.000807873	0	0	26001.8	485	34.2	0	0	26268.2	2.81846
MIN			6359		3565	55.4988	10	0.799135	1.43992	10	0	0	0	0	275	0	0	0	0	275	2.3457	0.799135	0	0	0	0	183	0	0	0	0	183	1.97551
MAX			2847757		1897705	66.6386	4406	1.57257	2.80505	4337	64	5	0	0	124161	2035	143	0	0	126339	4.43644	1.57257	0.0224738	0.0022836	0	0	97840	2027	143	0	0	98929	3.47393
VAR			1.09846e+12		4.91751e+11	21.5268	2.71009e+06	0.0837301	0.20949	2.62365e+06	612.56	3.76	0	0	2.14863e+09	619277	3076.96	0	0	2.2267e+09	0.603812	0.0821787	9.11675e-05	1.00685e-06	0	0	1.33196e+09	614333	3076.96	0	0	1.3625e+09	0.246845
STDEV			1.17178e+06		784021	5.18734	1840.55	0.323516	0.511724	1810.96	27.6713	2.16795	0	0	51824.5	879.828	62.0177	0	0	52757.7	0.868772	0.320505	0.0106752	0.00112186	0	0	40803.8	876.308	62.0177	0	0	41269	0.555479
Q1			85092		47225	56.0623	68	1.13718	1.84411	68	0	0	0	0	1996	0	0	0	0	1996	3.27956	1.11987	0	0	0	0	1681	0	0	0	0	1681	2.67968
MEDIAN Q2			437906		287089	61.6652	605	1.38157	2.10736	603	1	0	0	0	17381	26	0	0	0	17435	3.98145	1.37701	0.0022836	0	0	0	13485	26	0	0	0	13511	2.87781
Q3			635786		392059	65.5595	723	1.54718	2.32175	712	11	1	0	0	20479	372	28	0	0	20851	4.32458	1.52295	0.0173014	0.00175577	0	0	16820	372	28	0	0	17037	3.08537
	PQS frequency	GC %
pHV1	0.799135	55.4988
pHV3	1.38157	65.5595
pHV4	1.13718	61.6652
Chrom	1.54718	66.6386
